# Phosphorylated trimeric SOSS1 complex and RNA polymerase II trigger liquid-liquid phase separation at double-strand breaks

**DOI:** 10.1101/2023.05.10.540130

**Authors:** Qilin Long, Marek Sebesta, Katerina Sedova, Vojtech Haluza, Adele Alagia, Zhichao Liu, Richard Stefl, Monika Gullerova

## Abstract

The most toxic forms of DNA damage are double-strand breaks (DSBs). We have previously shown that RNA polymerase II (RNAPII), phosphorylated at tyrosine 1 (Y1P) on the C-terminal domain, transcribes RNA at DSBs to promote efficient DNA repair. However, it is still unknown how transcription is regulated at DSBs. Here, we show that the trimeric SOSS1 complex (hSSB1, INTS3, and c9orf80) binds to Y1P RNAPII in response to DNA damage, hSSB1 binds to R-loops, and formation of the SOSS1 complex is required for the coexistence of replication protein A (RPA) and hSSB1 at DSBs. The damage-activated tyrosine kinase c-Abl phosphorylates hSSB1 to enable its binding to Y1P RNAPII and its recruitment to DSBs. Finally, we show both *in vitro* and *in vivo* that the SOSS1 complex and RNAPII form dynamic repair compartments at DSBs via liquid-liquid phase separation (LLPS). The loss of the trimeric SOSS1 leads to impaired DNA repair, highlighting its biological importance in the RNA-dependent DNA damage response.

**Teaser:** Trimeric SOSS1 complex and transcription contribute to phase separation at double-strand DNA breaks.
