## Supplementary file 1 for "Phosphorylated trimeric SOSS1 complex and RNA polymerase II trigger liquid-liquid phase separation at double-strand breaks"

### Sheet: comments
Column name and legend
Sequence	GYASVFK	Red bold: Phosphorylation was detected and with certainty was determined specific position
	GGDLQKIGEFCMVYSEVPNFSEPNPEYSTQQAPNK	Black bold, underlined: Other type of modification was detected
Phospho site	identified phospho site from the provided protein sequence
# P	number of phosphorylations observed on the peptide for the concrete peptide spectrum match (PSM)
+	detected phosphorylation

### Sheet: hSSB1
				Sample number
Sequence	Phospho site	# P		1	2	3	4	5	6	7	8
GYASVFK	Y74	1						+	+
GYASVFKGCLTLYTGR	Y74	1		+				+	+
GGDLQKIGEFCMVYSEVPNFSEPNPEYSTQQAPNK	Y115	1		+	+	+		+	+	+
GGDLQKIGEFCMVYSEVPNFSEPNPEYSTQQAPNK	Y115	1				+			+	+
GGDLQKIGEFCMVYSEVPNFSEPNPEYSTQQAPNK	Y115	1			+	+		+	+	+
IGEFCMVYSEVPNFSEPNPEYSTQQAPNK	Y102	1		+	+	+		+	+	+
IGEFCMVYSEVPNFSEPNPEYSTQQAPNK	Y102	1		+	+	+				+
IGEFCMVYSEVPNFSEPNPEYSTQQAPNK	Y115	1		+	+	+		+	+	+
IGEFCMVYSEVPNFSEPNPEYSTQQAPNK	Y115	1		+	+	+		+	+	+
IGEFCMVYSEVPNFSEPNPEYSTQQAPNK	Y115	1		+	+	+		+	+	+	+
IGEFCMVYSEVPNFSEPNPEYSTQQAPNK	Y115	1		+	+	+		+	+	+	+
